# Environmental controls of dark CO2 fixation in wetland microbiomes

**DOI:** 10.1101/2024.01.18.576062

**Authors:** Luise Grüterich, Jason Nicholas Woodhouse, Peter Mueller, Amos Tiemann, Hans-Jo-achim Ruscheweyh, Shinichi Sunagawa, Hans-Peter Grossart, Wolfgang R. Streit

## Abstract

Rising atmospheric concentration of CO_2_ is a major concern to society due to its global warming potential. In soils, CO_2_ fixing microorganisms are preventing a part of the CO_2_ from entering the atmosphere. Yet, the pathways behind dark CO_2_ fixation are rarely studied *in situ*. Here we examined the environmental controls on the abundance and expression of key genes involved in microbial CO_2_ fixation in estuarine wetlands. A combined multi-omics approach incorporating metabarcoding, deep metagenomic and metatranscriptomic analyses confirmed that wetland microbiota harbor all six known CO_2_ fixation pathways and that these pathways are transcribed at high frequencies along several environmental gradients, albeit at different levels depending on the environmental niche. Notably, the transcription of the key genes for the reductive tricarboxylic acid cycle (rTCA) and the Calvin cycle were favored by low salinity and O_2_ rich niches high in organic matter, while the transcription of the key genes for the Wood-Ljungdahl pathway (WLP) and dicarboxylate/4-hydroxybutyrate cycle (DC/4-HB cycle) were favored by low O_2_ niches poor in organic matter. Taxonomic assignment of transcripts implied that dark CO_2_ fixation was mainly linked to few bacterial phyla, namely, Desulfobacterota, Gemmatimonadota, Methylomirabilota, Nitrospirota and Pseudomonadota.
