## Supplementary material for "Environmental controls of dark CO2 fixation in wetland microbiomes": TABLE S1

### Sheet: Tabelle1
SAMPLE	Location	Type	RAW_PE_READS	RAW_PE_BASES	QC_PE_READS	QC_PE_BASES	Scaffolds/transcripts	Total_Length	Longest	N50	Predicted_Genes
STRE22-1_SAMEA110291994_METAG	Marine, High marsh, Surface	METAG	54728966	8223352179	50568916	7580760371	328044	323378891	89975	962	337719
STRE22-1_SAMEA110291995_METAG	Brackish, Low marsh, Surface	METAG	97318366	14617720061	88729076	13301139681	694845	836810305	200657	1339	873295
STRE22-1_SAMEA110291996_METAG	Fresh, Pioneer zone, Surface	METAG	101057878	15183502777	89975064	13488296211	631893	706570136	179552	1193	749392
STRE22-1_SAMEA110291997_METAG	Marine, High marsh, Deep	METAG	112777216	16933877661	102526062	15363915976	666466	911660085	358947	1658	933470
STRE22-1_SAMEA110291998_METAG	Brackish, Low marsh, Deep	METAG	93660892	14038958693	83743236	12531168514	451393	507741306	339458	1182	524628
STRE22-1_SAMEA110291999_METAG	Fresh, Pioneer zone, Deep	METAG	89909532	13512204789	81951400	12292669211	537817	612708330	295693	1215	622055
STRE22-1_SAMEA110292000_METAG	Marine, Low marsh, Surface	METAG	117560996	17663242732	104106212	15599747406	523076	516742905	73001	993	546976
STRE22-1_SAMEA110292001_METAG	Brackish, Pioneer zone, Surface	METAG	115942546	17417831834	104247236	15625001838	574729	617226894	101653	1127	670172
STRE22-1_SAMEA110292002_METAG	Marine, Low marsh, Deep	METAG	106448570	15996480019	94164016	14107592166	505665	622650326	166681	1391	659411
STRE22-1_SAMEA110292003_METAG	Brackish, Pionner zone, Deep	METAG	78432102	11768065155	70966466	10628696511	390409	421314167	138744	1126	438593
STRE22-1_SAMEA110292004_METAG	Marine, Pioneer zone, Surface	METAG	97452848	14645386280	87324674	13091263125	496492	532275791	328112	1103	545266
STRE22-1_SAMEA110292005_METAG	Fresh, High marsh, Surface	METAG	102106890	15341207625	93628026	14039395896	483004	526278992	132269	1136	554495
STRE22-1_SAMEA110292006_METAG	Marine, Pioneer zone, Deep	METAG	98769558	14762327367	87323510	13021359598	513741	506840718	155914	990	538267
STRE22-1_SAMEA110292007_METAG	Fresh, High marsh, Deep	METAG	97708520	14616654754	86753402	12949881468	506392	585123936	211899	1275	630371
STRE22-1_SAMEA110292008_METAG	Brackish, High marsh, Surface	METAG	95379820	14327466519	84676976	12686665583	367742	361209365	154533	984	389680
STRE22-1_SAMEA110292009_METAG	Fresh, Low marsh, Surface	METAG	116315138	17461445240	105635796	15820545578	635344	728805734	152748	1255	772073
STRE22-1_SAMEA110292010_METAG	Brackish, High marsh, Deep	METAG	102968716	15465306385	93468012	14005705170	472371	509900408	168380	1125	550005
STRE22-1_SAMEA110292011_METAG	Fresh, Low marsh, Deep	METAG	96972220	14572495650	87641320	13141258560	431789	446202880	202714	1052	476241
STRE22-1_SAMEA110291994_METAT	Marine, High marsh, Surface	METAT	103443388	15619951588	87595242	11120413137	93417	73293116	30449	788	NA
STRE22-1_SAMEA110291995_METAT	Brackish, Low marsh, Surface	METAT	95992624	14494886224	80487660	10056565821	60000	42060795	9401	686	NA
STRE22-1_SAMEA110291996_METAT	Fresh, Pioneer zone, Surface	METAT	120704394	18226363494	102804206	12782679542	57364	40372364	12143	697	NA
STRE22-1_SAMEA110291997_METAT	Marine, High marsh, Deep	METAT	53426934	8067467034	43233292	5591499781	50923	41375157	16756	834	NA
STRE22-1_SAMEA110291998_METAT	Brackish, Low marsh, Deep	METAT	77346730	11679356230	65126990	8319150809	61346	49462224	21075	828	NA
STRE22-1_SAMEA110291999_METAT	Fresh, Pioneer zone, Deep	METAT	50144104	7571759704	42547562	5424971368	21758	15796157	9009	726	NA
STRE22-1_SAMEA110292000_METAT	Marine, Low marsh, Surface	METAT	71891774	10855657874	59348130	7630852764	77886	61628902	16899	801	NA
STRE22-1_SAMEA110292001_METAT	Brackish, Pionner zone, Surface	METAT	95709522	14452137822	81511318	9886798008	52434	37663277	12986	717	NA
STRE22-1_SAMEA110292002_METAT	Marine, Low marsh, Deep	METAT	83018778	12535835478	67133384	8549153853	67403	55266096	20975	836	NA
STRE22-1_SAMEA110292003_METAT	Brackish, Pionner zone, Deep	METAT	75430934	11390071034	63584238	7967328104	34261	25099732	14764	730	NA
STRE22-1_SAMEA110292004_METAT	Marine, Pioneer zone, Surface	METAT	93878698	14175683398	79622986	10006326436	61995	47796450	14389	780	NA
STRE22-1_SAMEA110292005_METAT	Fresh, High marsh, Surface	METAT	49392802	7458313102	38851324	4870744527	25409	16551757	10398	634	NA
STRE22-1_SAMEA110292006_METAT	Marine, Pioneer zone, Deep	METAT	51936744	7842448344	43063896	5432508591	45558	37969105	14508	876	NA
STRE22-1_SAMEA110292007_METAT	Fresh, High marsh, Deep	METAT	58493858	8832572558	48828574	6099188111	37840	26291064	10467	688	NA
STRE22-1_SAMEA110292008_METAT	Brackish, High marsh, Surface	METAT	113488152	17136710952	95700798	12108581189	71547	51807211	12106	735	NA
STRE22-1_SAMEA110292009_METAT	Fresh, Low marsh, Surface	METAT	101316278	15298757978	85833384	10599290065	53753	38344238	14263	715	NA
STRE22-1_SAMEA110292010_METAT	Brackish, High marsh, Deep	METAT	86171984	13011969584	67888510	8364886239	47941	31961488	12503	652	NA
STRE22-1_SAMEA110292011_METAT	Fresh, Low marsh, Deep	METAT	57044700	8613749700	47170000	5915045426	31711	24000727	9847	778	NA
