## Supplementary material for "Environmental controls of dark CO2 fixation in wetland microbiomes": TABLE S2

### Sheet: Tabelle1
	Phylum	Counts in 16S amplicon dataset	Class	Counts in 16S amplicon dataset
1	10bav-F6	9	028H05-P-BN-P5	2
2	Abditibacteriota	3	47209	3
3	Acetothermia	24	4-29-1	35
4	Acidobacteriota	2551	Abditibacteria	3
5	Actinomycetota	1803	ABY1	157
6	Aenigmarchaeota	79	Acetothermiia	24
7	Aerophobota	7	Acidimicrobiia	600
8	Altiarchaeota	7	Acidobacteriae	321
9	AncK6	1	Actinobacteria	715
10	Aquificota	1	AD3	4
11	Armatimonadota	90	Aenigmarchaeia	53
12	Asgardarchaeota	4	Aerophobia	7
13	Bacteroidota	4925	AKAU4049	10
14	Bdellovibrionota	635	Alphaproteobacteria	2712
15	BHI80-139	3	Altiarchaeia	7
16	Caldatribacteriota	18	Aminicenantia	112
17	Caldisericota	9	Anaerolineae	1922
18	Calditrichota	110	Aquificae	1
19	Campylobacterota	309	Armatimonadia	7
20	Chloroflexi	3020	AT-s3-28	32
21	CK-2C2-2	3	Babeliae	160
22	Cloacimonadota	12	Bacilli	473
23	Crenarchaeota	39	bacteriap25	72
24	Cyanobacteria	1199	Bacteroidia	4475
25	Dadabacteria	30	Bathyarchaeia	34
26	Deferrisomatota	11	BD2-11 terrestrial group	249
27	Deinococcota	22	BD7-11	25
28	Dependentiae	160	Bdellovibrionia	394
29	Desulfobacterota	1210	Berkelbacteria	28
30	DTB120	7	Blastocatellia	160
31	Edwardsbacteria	1	BMS9AB35	3
32	Elusimicrobiota	147	Brachyspirae	1
33	Entotheonellaeota	22	Brevinematia	2
34	Euryarchaeota	12	BRH-c20a	1
35	FCPU426	33	Brocadiae	3
36	Fermentibacterota	3	c5LKS83	1
37	Fibrobacterota	76	Caldisericia	9
38	Firestonebacteria	1	Calditrichia	110
39	Bacillota	1076	Campylobacteria	309
40	Fusobacteriota	63	Chitinivibrionia	10
41	FW113	3	Chlamydiae	238
42	GAL15	2	Chloroflexia	171
43	Gemmatimonadota	862	Chthonomonadetes	5
44	GN01	1	Cloacimonadia	12
45	Halanaerobiaeota	6	Clostridia	426
46	Halobacterota	51	Coriobacteriia	80
47	Hydrogenedentes	114	CPR2	15
48	Hydrothermarchaeota	1	Cyanobacteriia	1118
49	Iainarchaeota	2	d142	10
50	Latescibacterota	594	D8A-2	2
51	LCP-89	29	Dadabacteriia	30
52	Margulisbacteria	17	Deep Sea Euryarchaeotic Group(DSEG)	26
53	Marinimicrobia (SAR406 clade)	15	Defferrisomatia	11
54	MBNT15	107	Dehalococcoidia	444
55	Methylomirabilota	89	Deinococci	22
56	Micrarchaeota	29	Desulfarculia	4
57	Modulibacteria	28	Desulfitobacteriia	26
58	Myxococcota	959	Desulfobaccia	18
59	Nanoarchaeota	196	Desulfobacteria	345
60	NB1-j	378	Desulfobulbia	241
61	Nitrospinota	65	Desulfomonilia	3
62	Nitrospirota	291	Desulfotomaculia	11
63	NKB15	6	Desulfovibrionia	12
64	Patescibacteria	2060	Desulfuromonadia	335
65	PAUC34f	1	DG-56	21
66	Planctomycetota	1250	Dissulfuribacteria	1
67	Poribacteria	14	Dojkabacteria	100
68	Pseudomonadota	8413	Elusimicrobia	60
69	RCP2-54	48	Endomicrobia	8
70	SAR324 clade(Marine group B)	154	Entotheonellia	22
71	Schekmanbacteria	17	Fermentibacteria	3
72	Spirochaetota	314	Fibrobacteria	66
73	Sumerlaeota	143	Fimbriimonadia	25
74	Sva0485	87	Fusobacteriia	63
75	Synergistota	5	Gammaproteobacteria	5663
76	TA06	25	Gemmatimonadetes	433
77	Thermoplasmatota	83	Gitt-GS-136	32
78	Thermotogota	1	Gracilibacteria	263
79	TX1A-33	1	Halanaerobiia	6
80	Verrucomicrobiota	2158	Holophagae	165
81	WOR-1	21	Hydrogenedentia	114
82	WPS-2	16	Hydrothermarchaeia	1
83	WS2	41	Iainarchaeia	2
84	WS4	4	Ignavibacteria	143
85	Zixibacteria	180	Incertae Sedis	3
86			JG30-KF-CM66	111
87			JS1	18
88			Kapabacteria	62
89			Kazania	6
90			KD4-96	190
91			Kiritimatiellae	144
92			Kryptonia	150
93			Ktedonobacteria	16
94			Latescibacteria	155
95			Lentisphaeria	26
96			Leptospirae	45
97			Leptospirillia	6
98			Limnochordia	28
99			Lineage IIa	12
100			Lineage IIb	36
101			Lineage IIc	23
102			Lokiarchaeia	4
103			Longimicrobia	39
104			Magnetococcia	2
105			MB-A2-108	55
106			MD2902-B12	9
107			Methanobacteria	6
108			Methanocellia	3
109			Methanomicrobia	20
110			Methanosarcinia	27
111			Methylomirabilia	89
112			Micrarchaeia	29
113			Microgenomatia	351
114			Moduliflexia	28
115			Moorellia	1
116			MVP-15	5
117			Myxococcia	118
118			N9D0	3
119			Nanoarchaeia	196
120			Negativicutes	64
121			Nitrososphaeria	5
122			Nitrospinia	23
123			Nitrospiria	95
124			NLS2-31	1
125			OC31	5
126			ODP123	3
127			OLB14	42
128			Oligoflexia	240
129			OM190	330
130			Omnitrophia	154
131			P2-11E	11
132			P9X2b3D02	33
133			Parcubacteria	700
134			PAUC43f marine benthic group	52
135			Phycisphaerae	372
136			Pla3 lineage	45
137			Pla4 lineage	119
138			Planctomycetes	225
139			Polyangia	758
140			RBG-16-55-12	4
141			Rhodothermia	90
142			Rs-M47	3
143			Rubrobacteria	1
144			S0134 terrestrial group	70
145			Saccharimonadia	351
146			Sericytochromatia	30
147			SHA-26	5
148			SL56 marine group	5
149			Spirochaetia	258
150			Subgroup 11	8
151			Subgroup 18	45
152			Subgroup 19	3
153			Subgroup 20	4
154			Subgroup 21	65
155			Subgroup 22	306
156			Subgroup 25	4
157			Subgroup 26	35
158			Subgroup 5	47
159			Sulfobacillia	1
160			Sumerlaeia	143
161			Symbiobacteriia	4
162			Synergistia	5
163			Syntrophia	52
164			Syntrophobacteria	36
165			Syntrophomonadia	6
166			Syntrophorhabdia	22
167			Thermacetogenia	3
168			Thermoanaerobaculia	257
169			Thermococci	6
170			Thermodesulfovibrionia	152
171			Thermoleophilia	329
172			Thermoplasmata	83
173			Thermotogae	1
174			Thermovenabulia	1
175			TK10	51
176			TK17	5
177			TSAC18	3
178			V2072-189E03	3
179			vadinHA49	72
180			Vampirivibrionia	50
181			Verrucomicrobiae	1592
182			Vicinamibacteria	975
183			WCHB1-81	12
184			WWE3	67
185			Zetaproteobacteria	18
