## Supplementary material for "Environmental controls of dark CO2 fixation in wetland microbiomes": TABLE S4

### Sheet: Tabelle1
			Marine												Brackish												Fresh
			High marsh				Low marsh				Pioneer zone				High marsh				Low marsh				Pioneer zone				High marsh				Low marsh				Pioneer zone
			Surface		Deep		Surface		Deep		Surface		Deep		Surface		Deep		Surface		Deep		Surface		Deep		Surface		Deep		Surface		Deep		Surface		Deep
Pathway	Gene	Taxonomy	METAG	METAT	METAG	METAT	METAG	METAT	METAG	METAT	METAG	METAT	METAG	METAT	METAG	METAT	METAG	METAT	METAG	METAT	METAG	METAT	METAG	METAT	METAG	METAT	METAG	METAT	METAG	METAT	METAG	METAT	METAG	METAT	METAG	METAT	METAG	METAT	Mean of METAG abundances > 0	stabw	Mean of METAT abundances > 0	stabw
rTCA cycle	aclAB	%o_Nitrospirales	0	0	0.205284	0	100	0	98.9328	0	85.2033	0	100	0	100	100	99.7213	100	0	100	7.5663	0	93.6283	100	8.67203	0	5.08794	100	100	100	100	98.3878	87.2694	0	0	100	0	0	70.449	41.4464	99.7985	0.533186
WLP	acsBC	%p_Desulfobacterota	94.6784	90.8982	69.2185	93.4283	0	77.072	84.3269	97.4569	88.4596	95.6487	76.7263	99.4956	87.8818	0	90.7238	0	62.1582	39.0822	92.7848	66.4152	48.8654	82.4192	59.7676	54.8734	58.8206	0	0	0	17.5471	82.1298	74.0032	78.734	51.5943	88.308	92.6703	50.6844	71.8892	20.5701	78.3319	18.1836
		%p_Nitrospirota	0	0	2.19591	0	0	1.7275	1.67448	0.560181	2.18234	1.10588	23.2737	0	1.13477	0	4.16858	0	0.416909	46.5775	0	28.5463	3.69442	3.49592	13.3917	1.76496	7.96636	0	0	0	0.617017	10.6069	9.59535	2.08218	0	4.06063	1.24533	18.2641	5.50437	6.38187	10.7993	14.1043
	cooS	%p_Desulfobacterota	64.7816	85.3746	60.2455	72.5285	100	46.2722	81.9642	80.4821	92.3714	95.0369	100	60.215	93.6156	100	94.9404	100	66.5222	40.6705	65.9714	17.2487	87.1482	84.0377	69.3145	4.45125	61.4942	100	90.2865	77.2057	77.121	91.0895	80.3497	37.9902	38.5726	97.2811	81.8667	18.1298	78.1425	16.0648	67.1119	30.9846
		%p_Nitrospirota	0	0	1.92145	0	0	0	1.79042	0	0.496354	0	0	0	1.83364	0	1.72692	0	0	37.282	0.184127	71.4768	0.776888	2.7628	9.36753	13.2228	5.12451	0	0	0	0	7.14261	6.90592	6.25	0	1.61426	1.44418	37.0696	2.87018	2.81711	22.1026	23.0217
Calvin cycle	rbcL	%c_Gammaproteobacteria	99.0804	97.3701	67.8964	93.0803	100	89.2262	98.3981	75.876	95.1507	97.4415	100	82.093	99.6356	100	98.8435	66.171	66.0014	92.7789	96.4602	93.9397	37.7309	98.1972	95.5442	100	98.0744	100	41.0799	58.0747	30.8901	100	98.3457	100	83.1851	98.6913	85.9249	96.9124	82.9023	23.0914	91.1029	12.158
		%o_Burkholderiales	0.566636	17.9896	2.34653	48.9719	94.7389	33.4887	52.7116	6.85639	46.7867	2.42055	76.312	0	58.1459	100	59.3449	49.4424	34.3069	31.0655	0.520169	19.3058	6.03854	22.7072	47.7733	49.9982	70.668	39.6442	21.0029	53.7144	25.2069	73.8559	66.1616	0	14.7915	50.1105	1.09398	12.5748	37.6954	29.1185	38.2591	24.8176
DC/4-HB cycle	abfD	%p_Desulfobacterota	4.76764	0	23.0001	0	4.96103	0	26.2026	4.69867	67.3204	20.9787	1.49551	95.7541	20.134	0	39.4541	0	6.16294	41.1601	17.3775	80.9768	75.9771	78.7643	76.5427	85.5164	66.9874	34.3288	37.1191	11.4936	73.991	38.6592	70.7626	89.4654	1.38004	47.0791	80.0925	89.255	38.5405	29.5877	55.2408	31.2819
3-HP bicycle	accD	%c_Gammaproteobacteria	48.8514	38.9241	25.5621	45.4768	31.0106	38.2292	68.3054	27.7975	54.3717	32.1687	30.1375	16.2124	67.0328	58.9754	66.8565	30.5365	21.7048	52.3174	56.8358	34.4414	17.3531	47.997	52.1089	0	74.0252	28.9483	15.6177	37.3205	9.68877	46.5488	55.3694	26.3761	42.0432	50.059	49.6129	31.3579	43.6938	19.6646	37.8639	10.7448
		%c_Gemmatimonadetes	5.35462	9.05655	16.058	16.7391	4.67662	3.40274	3.32583	7.5545	5.79407	9.13908	9.57137	5.49812	1.39566	0	1.49635	11.3884	12.818	0	3.99641	0	5.63243	0	4.73207	0	2.9577	29.5915	9.27515	10.4215	9.78021	0	1.04251	0	5.94599	0	7.17818	0	6.1684	3.92098	11.4213	7.33764
		%c_Methylomirabilia	0	0	0	0	11.3264	0	0	0	0.185739	0	9.70903	0	0.334674	10.114	0	11.5553	0	0	0	0	10.9412	0	0	0	0	7.39802	25.1991	24.5781	21.1743	0	0	0	0	0	0	0	11.2672	8.75954	13.4113	6.61767
	PCCB	%c_Gammaproteobacteria	63.3641	22.9752	13.2381	7.27239	19.714	19.8842	53.7271	5.43714	30.1138	16.0983	15.8379	0	55.1407	11.1109	53.1306	3.05427	11.3915	38.858	73.1071	1.92728	0.966216	33.3023	27.8094	0	49.8831	7.74718	0.343444	0	0.0900123	45.1023	39.2755	0	28.8033	37.7809	23.7355	10.9054	31.0929	22.0574	18.6754	14.0867
		%c_Gemmatimonadetes	15.8007	9.02395	16.1224	11.5594	0	3.96237	2.63681	19.3822	2.06782	15.2664	0.17749	22.4227	1.72956	0	3.632	3.1015	11.1019	1.64976	6.78786	0	8.84069	1.50092	0.333613	0	0.0854163	0	7.21701	5.27932	8.66332	0	0.424957	0	6.11222	0	16.1959	0	6.34881	5.56461	9.31485	7.19071
		%c_Methylomirabilia	0	0	0.0439848	0	27.0309	0	0.0345382	3.22736	0	0	26.2631	0	0.289807	49.9578	0.0726998	51.3629	0.0768252	0	0	0	11.1492	0	0	0	0	53.7551	33.126	48.5721	19.0066	2.64529	0	5.69902	0	0	0.0649965	0	10.6508	12.6332	30.7456	23.3471
3-HP/4-HB cycle	K15019	%o_Nitrososphaerales (archaea)	0	0	0	85.0523	100	96.2411	0	25.8713	0	57.9293	100	0	0	0	0	48.2885	10.7552	0	0	0	0	0	0	0	0	100	25.5824	0	7.91498	0	0	0	1.62458	0	0	0	40.9795	42.3468	68.8971	26.9948
carbonic anhydrase	cynT	%o_Nitrospirales	0	0	0	0	28.0513	0	0.833176	0	0.46922	0	31.3318	0	11.4581	81.785	3.263	70.0626	0	31.791	0	0	2.75245	0.923478	0	0	0.0196073	45.5754	15.1906	90.5066	14.4079	6.6928	1.94248	0	0	1.51073	0	7.15099	9.97451	10.731	37.3332	34.0456
		%o_Methylococcales	0	0	0	0	0	0	0.0171435	0	1.21701	0	1.18122	0	2.26968	0	0.524735	15.047	0	21.9073	0	62.1249	1.88289	26.2601	0.641057	0	0.0678713	0	0	0	0.330763	57.8542	7.04395	100	0	77.8005	0.310981	66.2821	1.40794	1.91365	53.4095	27.902
